# Spatiotemporal pectin remodelling, glycoproteins, and LEA proteins maintain cell wall integrity during desiccation and rehydration in *Ramonda serbica*

**DOI:** 10.64898/2026.09.03.749093

**Authors:** Ana Pantelic, Tatiana Ilina, Dejana Milić, Nataliia Kutyrieva-Nowak, Stefan Lekić, Lazar Popović, Thierry Balliau, Ljubodrag Vujisić, Agata Leszczuk, Mélisande Blein-Nicolas, Marija Vidović

## Abstract

Vegetative desiccation tolerance requires specialised cell wall (CW) adaptations to withstand severe mechanical stress during dehydration and rehydration. While intracellular protective strategies in resurrection plants, including *Ramonda serbica*, are well documented, the CW response remains poorly understood. Here, we integrated immunocytochemical profiling, FTIR spectroscopy, quantification of CW-bound phenolics, transcriptomics, and ionically bound CW proteomics across hydrated (HL), desiccated (DL), and rehydrated states (R1–1h, R2–24h, R3–48h).

Reversible CW folding was facilitated by condensed arabinogalactan-proteins (AGPs) and extensins, alongside a site-specific balance between pectin methylesterification and demethylesterification. Structural compaction was further reinforced by the accumulation of CW-bound hydroxycinnamates, which persisted through R1 phase. Moreover, basic 7S globulin, miraculin, α-galactosidase, and two LEA4 protein family members were strongly accumulated during DL and R1, providing the first evidence of ionically CW-bound LEA proteins. Initial rewatering (R1) triggered a rapid transcriptomic reactivation of pectin-degrading/modifying enzymes, carbohydrate-active enzymes, and subtilases, accompanied by unesterified pectin enrichment. By 24–48 h (R2–R3), CW-bound hydroxycinnamic acids declined, and CW architecture, gene expression, and proteome profiles returned to baseline levels. Overall, our findings reveal a coordinated spatiotemporal apoplastic network—driven by glycoproteins, pectin modulation, CW-bound hydroxycinnamates, and LEA4 proteins—essential for rapid desiccation recovery.
