## SUPPLEMENTARY FIGURES Supplementary Figure S1. Tissue-specific cellular responses and cross-sectional area dynamics across desiccation and rehydration for "Spatiotemporal pectin remodelling, glycoproteins, and LEA proteins maintain cell wall integrity during desiccation and rehydration in *Ramonda serbica*": Supplementary_Table_S4.xlsx

### Sheet: Clustering results
accession	protein	descr	DL+R1	HL+R3	R2	cluster_number
Rs_106534	c714.a2.a1	Rs_106534 |blast.2022| hypothetical protein F511_00459Cluster-14775.15930;orf1 len=394 frame:2 start:2 end:1183 gi|1024005693|gb|KZV31655.1| hypothetical protein F511_00459 [Dorcoceras hygrometricum]|Cluster-14775.15930;orf1 len=394 frame:2 start:2 end:1183 gi|1024005693|gb|KZV31655.1| hypothetical protein F511_00459 [Dorcoceras hygrometricum]	-0.706104	-0.438189	1.14429	1
Rs_107807	c591.a1.a1	Rs_107807 |blast.2022| Aspartic protein nepenthesin-1 precursorCluster-14775.111794;orf1 len=449 frame:-2 start:1431 end:85 sp|O04496|AED3_ARATH Aspartyl protease AED3 OS=Arabidopsis thaliana OX=3702 GN=AED3 PE=1 SV=1|Cluster-14775.111787;orf1 len=449 frame:-2 start:1516 end:170 sp|O04496|AED3_ARATH Aspartyl protease AED3 OS=Arabidopsis thaliana OX=3702 GN=AED3 PE=1 SV=1|Cluster-14775.111794;orf1…	-0.714803	-0.42796	1.14276	1
Rs_112716	d2385.a1.a1	Rs_112716 |blast.2022| alpha-expansin 8 precursor family proteinCluster-14775.63674;orf1 len=258 frame:-1 start:1059 end:286 sp|O22874|EXPA8_ARATH Expansin-A8 OS=Arabidopsis thaliana OX=3702 GN=EXPA8 PE=2 SV=1|Cluster-14775.63674;orf1 len=258 frame:-1 start:1059 end:286 sp|O22874|EXPA8_ARATH Expansin-A8 OS=Arabidopsis thaliana OX=3702 GN=EXPA8 PE=2 SV=1	-0.929851	-0.127976	1.05783	1
Rs_132181	d1179.a1.a1	Rs_132181 |blast.2022| dirigent protein 22-likeCluster-20021.0;orf1 len=200 frame:-2 start:745 end:146 sp|Q9FIG7|DIR2_ARATH Dirigent protein 2 OS=Arabidopsis thaliana OX=3702 GN=DIR2 PE=2 SV=1|Cluster-20021.0;orf1 len=200 frame:-2 start:745 end:146 sp|Q9FIG7|DIR2_ARATH Dirigent protein 2 OS=Arabidopsis thaliana OX=3702 GN=DIR2 PE=2 SV=1	-0.734985	-0.403771	1.13876	1
Rs_162133	c182.a1.a1	Rs_162133 |blast.2022| nodulin-related protein 1Cluster-14775.69440;orf1 len=327 frame:-3 start:1462 end:482 sp|Q9ZQ80|NDRP1_ARATH Nodulin-related protein 1 OS=Arabidopsis thaliana OX=3702 GN=NRP1 PE=1 SV=1|Cluster-14775.69440;orf1 len=327 frame:-3 start:1462 end:482 sp|Q9ZQ80|NDRP1_ARATH Nodulin-related protein 1 OS=Arabidopsis thaliana OX=3702 GN=NRP1 PE=1 SV=1	-0.850156	-0.251625	1.10178	1
Rs_181117	d1436.a1.a1	Rs_181117 |blast.2022| kunitz trypsin inhibitor 5-likeCluster-14775.92313;orf1 len=223 frame:-3 start:860 end:192 sp|P13087|MIRA_SYNDU Miraculin OS=Synsepalum dulcificum OX=3743 PE=1 SV=3|Cluster-14775.92313;orf1 len=223 frame:-3 start:860 end:192 sp|P13087|MIRA_SYNDU Miraculin OS=Synsepalum dulcificum OX=3743 PE=1 SV=3	-0.983122	-0.0329425	1.01606	1
Rs_191408	c158.a9.a1	Rs_191408 |blast.2022| cysteine proteinase inhibitor 1-likeCluster-14775.28262;orf1 len=128 frame:-2 start:539 end:156 sp|Q6TPK4|CYT1_ACTDE Cysteine proteinase inhibitor 1 OS=Actinidia deliciosa OX=3627 PE=1 SV=1|Cluster-14775.28262;orf1 len=128 frame:-2 start:539 end:156 sp|Q6TPK4|CYT1_ACTDE Cysteine proteinase inhibitor 1 OS=Actinidia deliciosa OX=3627 PE=1 SV=1	-0.958648	-0.0781217	1.03677	1
Rs_5379	c207.a7.a1	Rs_5379 |blast.2022| kunitz trypsin inhibitor 2-like; |original.info|TRINITY_DN60689_c2_g1_i3|m.5668 unnamed protein product|; TRINITY_DN60689_c2_g1_i6|m.5670 unnamed protein product|; TRINITY_DN60689_c2_g1_i3.p1 ; TRINITY_DN60689_c2_g1~~; TRINITY_DN60689_c2_g1_i3.p1 ORF type:5prime_partial len:215 (+),score=11.05 ; TRINITY_DN60689_c2_g1_i3:3-647(+)|; TRINITY_DN60689_c2_g1_i6.p1 ; TRINITY_DN60689…	-0.985229	-0.0289152	1.01414	1
Rs_9359	b13.a3.a1	Rs_9359 |blast.2022| PREDICTED: hevamine-A; |original.info|TRINITY_DN63335_c0_g5_i2|m.10056 hevamine-A-like|; TRINITY_DN63335_c0_g5_i2.p1 ; TRINITY_DN63335_c0_g5~~; TRINITY_DN63335_c0_g5_i2.p1 ORF type:internal len:278 (+),score=6.22 ; TRINITY_DN63335_c0_g5_i2:1-831(+)	-0.760162	-0.372657	1.13282	1
Rs_10671	c288.b11.a1	Rs_10671 |blast.2022| Cyclophilin-type peptidyl-prolyl cis-trans isomerase; |original.info|TRINITY_DN63956_c2_g1_i2|m.11502 peptidyl-prolyl cis-trans isomerase CYP20-1-like|; TRINITY_DN63956_c2_g1_PF00160_Cyclophilin type peptidyl-prolyl cis-trans isomerase/CLD	1.05211	-0.938115	-0.114	2
Rs_11455	c671.a1.a1	Rs_11455 |blast.2022| basic 7S globulin; |original.info|TRINITY_DN64293_c2_g1_i3|m.12372 basic 7S globulin	1.14645	-0.453882	-0.692566	2
Rs_120433	d1167.a1.a1	Rs_120433 |blast.2022| EG45-like domain containing proteinCluster-14775.63459;orf1 len=139 frame:-3 start:610 end:194 sp|Q9ZP41|EGC_CITJA EG45-like domain containing protein OS=Citrus jambhiri OX=64884 GN=CjBAp12 PE=1 SV=1|Cluster-14775.63459;orf1 len=139 frame:-3 start:610 end:194 sp|Q9ZP41|EGC_CITJA EG45-like domain containing protein OS=Citrus jambhiri OX=64884 GN=CjBAp12 PE=1 SV=1	1.11799	-0.308862	-0.809132	2
Rs_126462	c355.a1.a1	Rs_126462 |blast.2022| alpha-galactosidase 1-likeCluster-14775.74661;orf1 len=398 frame:-3 start:1387 end:194 sp|Q9FT97|AGAL1_ARATH Alpha-galactosidase 1 OS=Arabidopsis thaliana OX=3702 GN=AGAL1 PE=2 SV=1|Cluster-14775.74661;orf1 len=398 frame:-3 start:1387 end:194 sp|Q9FT97|AGAL1_ARATH Alpha-galactosidase 1 OS=Arabidopsis thaliana OX=3702 GN=AGAL1 PE=2 SV=1	1.14649	-0.692254	-0.454241	2
Rs_134585	c359.a1.a1	Rs_134585 |blast.2022| aspartic proteinCluster-14775.66558;orf1 len=523 frame:1 start:751 end:2319 sp|O04057|ASPR_CUCPE Aspartic proteinase OS=Cucurbita pepo OX=3663 PE=2 SV=1|Cluster-14775.66558;orf1 len=523 frame:1 start:751 end:2319 sp|O04057|ASPR_CUCPE Aspartic proteinase OS=Cucurbita pepo OX=3663 PE=2 SV=1	1.13832	-0.737001	-0.401319	2
Rs_134812	d2206.a1.a1	Rs_134812 |blast.2022| hevamine-ACluster-14775.86174;orf1 len=316 frame:2 start:2 end:949 sp|P23472|CHLY_HEVBR Hevamine-A OS=Hevea brasiliensis OX=3981 PE=1 SV=2|Cluster-14775.86174;orf1 len=316 frame:2 start:2 end:949 sp|P23472|CHLY_HEVBR Hevamine-A OS=Hevea brasiliensis OX=3981 PE=1 SV=2	1.06098	-0.925134	-0.135844	2
Rs_162131	b13.a1.a1	Rs_162131 |blast.2022| PREDICTED: hevamine-ACluster-14775.69443;orf1 len=302 frame:-1 start:1127 end:222 sp|P23472|CHLY_HEVBR Hevamine-A OS=Hevea brasiliensis OX=3981 PE=1 SV=2|Cluster-14775.69443;orf1 len=302 frame:-1 start:1127 end:222 sp|P23472|CHLY_HEVBR Hevamine-A OS=Hevea brasiliensis OX=3981 PE=1 SV=2	1.03312	-0.963216	-0.0699002	2
Rs_162529	b86.a2.a1	Rs_162529 |blast.2022| oxygen-evolving enhancer protein 1 chloroplastic-likeCluster-14775.68864;orf1 len=271 frame:-1 start:1216 end:404 sp|Q40459|PSBO_TOBAC Oxygen-evolving enhancer protein 1, chloroplastic OS=Nicotiana tabacum OX=4097 GN=PSBO PE=2 SV=1|Cluster-14775.68864;orf1 len=271 frame:-1 start:1216 end:404 sp|Q40459|PSBO_TOBAC Oxygen-evolving enhancer protein 1, chloroplastic OS=Nicotiana…	1.11118	-0.283636	-0.827544	2
Rs_171010	c475.a4.a1	Rs_171010 |blast.2022| LTP_2 domain-containing proteinCluster-14775.72652;orf1 len=139 frame:-2 start:666 end:250 gi|661896966|emb|CDP00155.1| unnamed protein product [Coffea canephora]|Cluster-14775.72652;orf1 len=139 frame:-2 start:666 end:250 gi|661896966|emb|CDP00155.1| unnamed protein product [Coffea canephora]	1.14991	-0.665957	-0.483952	2
Rs_19937	b27.a1.a1	Rs_19937 |blast.2022| lysosomal beta glucosidase-like; |original.info|TRINITY_DN67310_c0_g1_i1|m.21781 lysosomal beta glucosidase-like|; TRINITY_DN67310_c0_g1_i1.p1 ; TRINITY_DN67310_c0_g1~~; TRINITY_DN67310_c0_g1_i1.p1 ORF type:complete len:633 (+),score=78.53 ; TRINITY_DN67310_c0_g1_i1:157-2055(+)	1.14846	-0.678088	-0.470368	2
Rs_19975	c315.a2.a1	Rs_19975 |blast.2022| basic 7S globulin 2-like; |original.info|TRINITY_DN67317_c0_g1_i5|m.21828 basic 7S globulin 2-like|; TRINITY_DN67317_c0_g1_i5.p1 ; TRINITY_DN67317_c0_g1~~; TRINITY_DN67317_c0_g1_i5.p1 ORF type:5prime_partial len:442 (+),score=21.66 ; TRINITY_DN67317_c0_g1_i5:1-1326(+)	1.08941	-0.876197	-0.213215	2
Rs_28378	c408.a1.a1	Rs_28378 |blast.2022| Alpha/beta-Hydrolases superfamily protein; |original.info|TRINITY_DN69699_c0_g4_i7|m.31119 Alpha/beta-Hydrolases superfamily protein|; TRINITY_DN69699_c0_g4_i7.p1 ; TRINITY_DN69699_c0_g4~~; TRINITY_DN69699_c0_g4_i7.p1 ORF type:complete len:461 (+),score=37.53 ; TRINITY_DN69699_c0_g4_i7:260-1642(+)	1.10325	-0.256446	-0.846803	2
Rs_4809	c574.a1.a1	Rs_4809 |blast.2022| miraculin; |original.info|TRINITY_DN60163_c0_g1_i4|m.5051 kunitz trypsin inhibitor 2-like|; TRINITY_DN60163_c0_g1_i4.p1 ; TRINITY_DN60163_c0_g1~~; TRINITY_DN60163_c0_g1_i4.p1 ORF type:5prime_partial len:224 (+),score=6.64 ; TRINITY_DN60163_c0_g1_i4:1-672(+)	1.14583	-0.449237	-0.696597	2
Rs_6380	d2689.a1.a1	Rs_6380 |blast.2022| Bifunctional inhibitor/lipid-transfer protein/seed storage 2S albumin superfamily protein isoform 1; |original.info|TRINITY_DN61505_c1_g4_i3|m.6757 Bifunctional inhibitor/lipid-transfer protein/seed storage 2S albumin superfamily protein isoform 1|; TRINITY_DN61505_c1_g4_i3.p1 ; TRINITY_DN61505_c1_g4~~; TRINITY_DN61505_c1_g4_i3.p1 ORF type:5prime_partial len:203 (+),score=7.1…	1.1208	-0.319852	-0.800944	2
Rs_69736	b35.a3.a1	Rs_69736 |blast.2022| late embryogenesis abundant protein D-29; |original.info|TRINITY_DN60997_c0_g1_i2.p1 ; TRINITY_DN60997_c0_g1~~; TRINITY_DN60997_c0_g1_i2.p1 ORF type:complete len:186 (+),score=37.05 ; TRINITY_DN60997_c0_g1_i2:125-682(+)|; TRINITY_DN60997_c0_g1_i4.p1 ; TRINITY_DN60997_c0_g1~~; TRINITY_DN60997_c0_g1_i4.p1 ORF type:complete len:186 (+),score=37.05 ; TRINITY_DN60997_c0_g1_i4:125…	1.03083	-0.966019	-0.0648093	2
Rs_9807	d1184.a1.a1	Rs_9807 |blast.2022| gamma-interferon-inducible lysosomal thiol reductase; |original.info|TRINITY_DN63545_c0_g1_i2|m.10552 gamma-interferon-inducible lysosomal thiol reductase isoform X3|; TRINITY_DN63545_c0_g1_i2.p1 ; TRINITY_DN63545_c0_g1~~; TRINITY_DN63545_c0_g1_i2.p1 ORF type:complete len:244 (+),score=29.84 ; TRINITY_DN63545_c0_g1_i2:176-907(+)|; TRINITY_DN63545_c0_g1_PF03227_Gamma interfero…	1.15427	-0.604361	-0.549911	2
Rs_107918	c606.a1.a1	Rs_107918 |blast.2022| polygalacturonase inhibitor-likeCluster-14775.63388;orf1 len=349 frame:3 start:3 end:1049 sp|Q05091|PGIP_PYRCO Polygalacturonase inhibitor OS=Pyrus communis OX=23211 GN=PGIP PE=1 SV=1|Cluster-14775.63388;orf1 len=349 frame:3 start:3 end:1049 sp|Q05091|PGIP_PYRCO Polygalacturonase inhibitor OS=Pyrus communis OX=23211 GN=PGIP PE=1 SV=1	0.840951	0.264799	-1.10575	3
Rs_132597	c837.a2.a1	Rs_132597 |blast.2022| Non-specific lipid-transfer proteinCluster-14775.49571;orf1 len=93 frame:1 start:1 end:279 sp|P82353|NLTP2_PRUAR Non-specific lipid-transfer protein 2 OS=Prunus armeniaca OX=36596 PE=1 SV=1|Cluster-14775.49571;orf1 len=93 frame:1 start:1 end:279 sp|P82353|NLTP2_PRUAR Non-specific lipid-transfer protein 2 OS=Prunus armeniaca OX=36596 PE=1 SV=1	0.87775	0.210868	-1.08862	3
Rs_138562	d1442.a1.a1	Rs_138562 |blast.2022| invertase inhibitorCluster-19581.0;orf1 len=114 frame:3 start:3 end:344 gi|1023977898|gb|KZV20085.1| invertase inhibitor [Dorcoceras hygrometricum]|Cluster-19581.0;orf1 len=114 frame:3 start:3 end:344 gi|1023977898|gb|KZV20085.1| invertase inhibitor [Dorcoceras hygrometricum]	0.672912	0.476189	-1.1491	3
Rs_141252	d1484.a1.a1	Rs_141252 |blast.2022| Saposin B domain-containing protein isoform 1Cluster-14775.6731;orf1 len=230 frame:-2 start:899 end:210 sp|O13035|SAP_CHICK Prosaposin OS=Gallus gallus OX=9031 GN=PSAP PE=1 SV=1|Cluster-14775.6731;orf1 len=230 frame:-2 start:899 end:210 sp|O13035|SAP_CHICK Prosaposin OS=Gallus gallus OX=9031 GN=PSAP PE=1 SV=1	0.565389	0.589229	-1.15462	3
Rs_175699	c351.a2.a1	Rs_175699 |blast.2022| epidermis-specific secreted glycoprotein ep1Cluster-14775.23805;orf1 len=434 frame:3 start:18 end:1319 sp|Q9ZVA5|EP1L4_ARATH EP1-like glycoprotein 4 OS=Arabidopsis thaliana OX=3702 GN=At1g78860 PE=3 SV=1|Cluster-14775.23805;orf1 len=434 frame:3 start:18 end:1319 sp|Q9ZVA5|EP1L4_ARATH EP1-like glycoprotein 4 OS=Arabidopsis thaliana OX=3702 GN=At1g78860 PE=3 SV=1	1.07196	-0.164251	-0.907706	3
Rs_5380	c207.a1.a1	Rs_5380 |blast.2022| miraculin-like protein; |original.info|TRINITY_DN60689_c2_g1_i4|m.5669 unnamed protein product|; TRINITY_DN60689_c2_g1_i4.p1 ; TRINITY_DN60689_c2_g1~~; TRINITY_DN60689_c2_g1_i4.p1 ORF type:5prime_partial len:222 (+),score=17.66 ; TRINITY_DN60689_c2_g1_i4:1-666(+)	0.858595	0.239366	-1.09796	3
Rs_120198	c692.a1.a1	Rs_120198 |blast.2022| Glycerophosphoryl diester phosphodiesteraseCluster-14775.83588;orf1 len=399 frame:3 start:348 end:1544 sp|Q9C907|GDPD5_ARATH Glycerophosphodiester phosphodiesterase GDPD5 OS=Arabidopsis thaliana OX=3702 GN=GDPD5 PE=2 SV=1|Cluster-14775.83588;orf1 len=399 frame:3 start:348 end:1544 sp|Q9C907|GDPD5_ARATH Glycerophosphodiester phosphodiesterase GDPD5 OS=Arabidopsis thaliana OX…	0.0834848	-1.03913	0.955641	4
Rs_128916	b36.a1.a1	Rs_128916 |blast.2022| oxygen-evolving enhancer protein 3 chloroplasticCluster-14775.68487;orf1 len=243 frame:1 start:1 end:729 sp|Q41932|PSBQ2_ARATH Oxygen-evolving enhancer protein 3-2, chloroplastic OS=Arabidopsis thaliana OX=3702 GN=PSBQ2 PE=1 SV=2|Cluster-14775.68487;orf1 len=243 frame:1 start:1 end:729 sp|Q41932|PSBQ2_ARATH Oxygen-evolving enhancer protein 3-2, chloroplastic OS=Arabidopsis …	0.570271	-1.15467	0.584401	4
Rs_136519	c696.a1.a1	Rs_136519 |blast.2022| Leucine-rich repeat (LRR) protein associated with apoptosis in muscle tissueCluster-14775.111043;orf1 len=404 frame:-2 start:1293 end:82 sp|Q00874|DR100_ARATH DNA damage-repair/toleration protein DRT100 OS=Arabidopsis thaliana OX=3702 GN=DRT100 PE=2 SV=2|Cluster-14775.111043;orf1 len=404 frame:-2 start:1293 end:82 sp|Q00874|DR100_ARATH DNA damage-repair/toleration protein D…	0.849631	-1.10201	0.252382	4
Rs_142314	c181.a1.a1	Rs_142314 |blast.2022| 60S ribosomal proteinCluster-14775.74470;orf1 len=163 frame:-1 start:744 end:256 sp|P49211|RL321_ARATH 60S ribosomal protein L32-1 OS=Arabidopsis thaliana OX=3702 GN=RPL32A PE=2 SV=2|Cluster-14775.74470;orf1 len=163 frame:-1 start:744 end:256 sp|P49211|RL321_ARATH 60S ribosomal protein L32-1 OS=Arabidopsis thaliana OX=3702 GN=RPL32A PE=2 SV=2	0.741158	-1.1374	0.396242	4
Rs_150	c974.a1.a1	Rs_150 |blast.2022| miraculin; |original.info|TRINITY_DN19472_c0_g1_i1|m.156 miraculin|; TRINITY_DN19472_c0_g1_i1.p1 ; TRINITY_DN19472_c0_g1~~; TRINITY_DN19472_c0_g1_i1.p1 ORF type:complete len:215 (+),score=9.56 ; TRINITY_DN19472_c0_g1_i1:42-686(+)|; TRINITY_DN19472_c0_g1_PF00197_Trypsin and protease inhibitor	0.80558	-1.11923	0.313645	4
Rs_16111	d1406.a1.a1	Rs_16111 |blast.2022| peptide-N4-(N-acetyl-beta-glucosaminyl)asparagine amidase A-like; |original.info|TRINITY_DN66069_c0_g2_i4|m.17532 peptide-N4-(N-acetyl-beta-glucosaminyl)asparagine amidase A-like|; TRINITY_DN66069_c0_g2_i4.p1 ; TRINITY_DN66069_c0_g2~~; TRINITY_DN66069_c0_g2_i4.p1 ORF type:internal len:289 (+),score=-1.08 ; TRINITY_DN66069_c0_g2_i4:2-865(+)	0.347604	-1.12742	0.779812	4
Rs_180274	b13.a2.a1	Rs_180274 |blast.2022| hevamine-ACluster-14775.59656;orf1 len=302 frame:-1 start:1082 end:177 sp|P23472|CHLY_HEVBR Hevamine-A OS=Hevea brasiliensis OX=3981 PE=1 SV=2|Cluster-14775.59656;orf1 len=302 frame:-1 start:1082 end:177 sp|P23472|CHLY_HEVBR Hevamine-A OS=Hevea brasiliensis OX=3981 PE=1 SV=2	0.46832	-1.14822	0.679901	4
Rs_205123	c154.a1.a1	Rs_205123 |blast.2022| XP_019180320.1 ; PREDICTED: late embryogenesis abundant protein D-29-like isoform X3 [Ipomoea nil] |original.info| Cluster-14775.85590;	0.568343	-1.15465	0.586311	4
Rs_205204	b26.a4.a1	Rs_205204 |blast.2022| XP_022555749.1 ; embryonic protein DC-8 [Brassica napus] |original.info| Cluster-14775.53812;	0.940264	-1.05059	0.110323	4
Rs_163762	c804.a4.a1	Rs_163762 |blast.2022| non-specific lipid-transfer protein 2-likeCluster-14775.113162;orf1 len=118 frame:1 start:97 end:450 sp|Q43019|NLTP3_PRUDU Non-specific lipid-transfer protein 3 OS=Prunus dulcis OX=3755 PE=2 SV=1|Cluster-14775.113162;orf1 len=118 frame:1 start:97 end:450 sp|Q43019|NLTP3_PRUDU Non-specific lipid-transfer protein 3 OS=Prunus dulcis OX=3755 PE=2 SV=1	-0.557818	1.15448	-0.596665	5
Rs_164269	d1416.a1.a1	Rs_164269 |blast.2022| snakin 1Cluster-14775.51760;orf1 len=110 frame:-3 start:552 end:223 sp|Q93X17|SNAK2_SOLTU Snakin-2 OS=Solanum tuberosum OX=4113 GN=SN2 PE=1 SV=1|Cluster-14775.51760;orf1 len=110 frame:-3 start:552 end:223 sp|Q93X17|SNAK2_SOLTU Snakin-2 OS=Solanum tuberosum OX=4113 GN=SN2 PE=1 SV=1	-1.152	0.644345	0.507656	6
Rs_192283	c804.a5.a1	Rs_192283 |blast.2022| non-specific lipid-transfer protein 2-likeCluster-14775.5648;orf1 len=118 frame:1 start:97 end:450 sp|Q43019|NLTP3_PRUDU Non-specific lipid-transfer protein 3 OS=Prunus dulcis OX=3755 PE=2 SV=1|Cluster-14775.5648;orf1 len=118 frame:1 start:97 end:450 sp|Q43019|NLTP3_PRUDU Non-specific lipid-transfer protein 3 OS=Prunus dulcis OX=3755 PE=2 SV=1	-1.15378	0.536912	0.616865	6
