## SUPPLEMENTARY FIGURES Supplementary Figure S1. Tissue-specific cellular responses and cross-sectional area dynamics across desiccation and rehydration for "Spatiotemporal pectin remodelling, glycoproteins, and LEA proteins maintain cell wall integrity during desiccation and rehydration in *Ramonda serbica*": Supplementary_Table_S6.xlsx

### Sheet: Sheet1
Supplementary Table S6. Assignment of characteristic FTIR vibrational bands of CW polysaccharides in R. serbica leaves and their contribution to PCA group separation.
Experimental band	CW components	Contribution direction (PC2)	Theoretical band (cm⁻¹)	Reference
893	cellulose/	+	895	Vidović et al. 2022
	hemicellulose
1020	cellulose	–	1017	Vidović et al. 2022
1036	pectin	+	1039	Kačuráková and Wilson, 2001
1050	pectin/cellulose	–	1049/1052	Kačuráková and Wilson, 2001; Vidović et al. 2022
1065	pectin	+	1066	Kačuráková and Wilson, 2001
1092	pectin	+	1097	Vidović et al. 2022
1106	cellulose	–	1105	Milić et al. 2023
1123	xyloglucan	–	1120	Vidović et al. 2022
1153	cellulose	–	1147	Vidović et al. 2022; Milić et al. 2023
